# Emergence and influence of sequence bias in evolutionarily malleable, mammalian tandem arrays

**DOI:** 10.1101/2022.07.13.499775

**Authors:** Margarita V Brovkina, Margaret A. Chapman, Matthew L. Holding, E. Josephine Clowney

## Abstract

The radiation of mammals at the extinction of the dinosaurs produced a plethora of new forms—as diverse as bats, dolphins, and elephants—in only 10-20 million years. Behind the scenes, adaptation to new niches is accompanied by extensive innovation in large families of genes that allow animals to contact the environment, including chemosensors, xenobiotic enzymes, and immune and barrier proteins. Genes in these “outward-looking” families are allelically diverse among humans and exhibit tissue-specific and sometimes stochastic expression. Here, we show that outward-looking genes are clustered in tandem arrays, enriched in AT-biased isochores, and lack CpG islands in their promoters. Models of mammalian genome evolution have not incorporated the sharply different functions and transcriptional patterns of genes in AT-versus GC-biased regions. To examine the relationship between gene family expansion, sequence content, and functional diversification, we use population genetic data and comparative analysis. First, we find that AT bias can emerge with gene family expansion *in cis*. Second, human genes in AT-biased isochores or with GC-poor promoters experience relatively low rates of *de novo* point mutation today but are enriched for functional variants. Finally, we find that isochores containing gene clusters exhibit low rates of recombination. We hypothesize that the depletion of GC bases in outward-facing gene clusters results from tolerance of sequence variation and low recombination. In turn, high AT content exerts a profound effect on their chromatin organization and transcriptional regulation.
