## Supplemental Table 5 for "Emergence and influence of sequence bias in evolutionarily malleable, mammalian tandem arrays"

### Sheet: Explanation of Column Names
Variable	Definition
gene_ID	ID's assigned to each gene in chromosomal order
gene_prefix	prefix pulled from gene ID
Ensembl_transcript	Ensembl transcript ID
chrom	chromosome
tx_start	transcription start site, as labeled by the MANE gene set
tx_end	transcription end site, as labeled by the MANE gene set
strand	strand on which the gene is transcribed
k_means_cluster	cluster ID based on k means clustering of the gene extant + and - 1 kb
promoter_GC_fraction	GC fraction of the promoter region, where promoter is considered 750 bases upstream of the transcription start site to 250 bases downstream of the start site
flanking_GC_fraction	GC fraction of the gene's flanking region, where flanking region is transcription start site to 25kb upstream AND transcription end site to 25 kb downstream
CDS_GC_fraction	GC fraction the gene's coding sequence (CDS)
promoter_decile	Decile assignment based on the gene's promoter GC fraction, where decile 1 is lowest GC and 10 is highest.
obs_mis	observed number of missense mutations pulled from the gnomAD dataset
obs_syn	observed number of synonymous mutations pulled from the gnomAD dataset
obs_lof	observed number of loss-of-function mutations pulled from the gnomAD dataset
pLI	probability of loss-of-function intolerance pulled from the gnomAD dataset
oe_mis	Observed:expected ratio of missense mutations, a metric of missense mutation tolerance pulled from gnomAD
oe_syn	Observed:expected ratio of synonymous mutations, a metric of synonymous mutation tolerance pulled from gnomAD
oe_lof	Observed:expected ratio of loss-of-function mutations, a metric of loss-of-function tolerance pulled from the gnomAD dataset.
gtex_count	Number of tissues in the GTEx dataset which expressed this gene at a value of 5 TPM (transcripts per million) or higher.
CpG_island	binary indicator of whether or not a gene has a CpG island in its promoter region
tandem.gene.bins	3 categories indicating how tandemly arrayed this gene is. (-Inf,1] indicates genes which are not next to any other genes of the same prefix. (1,4] indicates genes with 1 to 4 neighboring genes with the same prefix. (4,Inf] labels genes with at least 4 neighbors that share the same prefix.
isochore_GC_decile	Decile assignment based on the GC fraction of its isochore locale, where decile 1 is lowest GC and 10 is highest.
