## Supplemental Table 7 for "Emergence and influence of sequence bias in evolutionarily malleable, mammalian tandem arrays"

### Sheet: genomes
dataset	version	Common name	Scientific name	Class	species	common	file_species
amelanoleuca_gene_ensembl	ASM200744v2	Giant panda	Ailuropoda melanoleuca	Mammal	Ailuropoda_melanoleuca	Giant_panda	Ailuropoda_melanoleuca
aplatyrhynchos_gene_ensembl	ASM874695v1	Mallard	Anas platyrhynchos	Bird	Anas_platyrhynchos	Mallard	Anas_platyrhynchos
acarolinensis_gene_ensembl	AnoCar2.0v2	Green anole	Anolis carolinensis	Lizard	Anolis_carolinensis	Green_anole	Anolis_carolinensis
abrachyrhynchus_gene_ensembl	ASM259213v1	Pink-footed goose	Anser brachyrhynchus	Bird	Anser_brachyrhynchus	Pink_footed_goose	Anser_brachyrhynchus
anancymaae_gene_ensembl	Anan_2.0	Mas night monkey	Aotus nancymaae	Mammal	Aotus_nancymaae	Mas_night_monkey	Aotus_nancymaae
acchrysaetos_gene_ensembl	bAquChr1.2	Golden eagle	Aquila chrysaetos chrysaetos	Bird	Aquila_chrysaetos	Golden_eagle	Aquila_chrysaetos_chrysaetos
bmusculus_gene_ensembl	mBalMus1.v2	Blue whale	Balaenoptera musculus	Mammal	Balaenoptera_musculus	Blue_whale	Balaenoptera_musculus
bbbison_gene_ensembl	Bison_UMD1.0	American bison	Bison bison bison	Mammal	Bison_bison	American_bison	Bison_bison_bison
bgrunniens_gene_ensembl	LU_Bosgru_v3.0	Domestic yak	Bos grunniens	Mammal	Bos_grunniens	Domestic_yak	Bos_grunniens
bmutus_gene_ensembl	BosGru_v2.0	Wild yak	Bos mutus	Mammal	Bos_mutus	Wild_yak	Bos_mutus
btaurus_gene_ensembl	ARS-UCD1.2	Cow	Bos taurus	Mammal	Bos_taurus	Cow	Bos_taurus
cjacchus_gene_ensembl	mCalJac1.pat.X	White-tufted-ear marmoset	Callithrix jacchus	Mammal	Callithrix_jacchus	White_tufted_ear_marmoset	Callithrix_jacchus
cdromedarius_gene_ensembl	CamDro2	Arabian camel	Camelus dromedarius	Mammal	Camelus_dromedarius	Arabian_camel	Camelus_dromedarius
clfamiliaris_gene_ensembl	ROS_Cfam_1.0	Dog	Canis lupus familiaris	Bird	Canis_lupus	Dog	Canis_lupus_familiaris
chircus_gene_ensembl	ARS1	Goat	Capra hircus	Mammal	Capra_hircus	Goat	Capra_hircus
csyrichta_gene_ensembl	Tarsius_syrichta-2.0.1	Tarsier	Carlito syrichta	Mammal	Carlito_syrichta	Tarsier	Carlito_syrichta
cwagneri_gene_ensembl	CatWag_v2_BIUU_UCD	Chacoan peccary	Catagonus wagneri	Mammal	Catagonus_wagneri	Chacoan_peccary	Catagonus_wagneri
cporcellus_gene_ensembl	Cavpor3.0	Guinea Pig	Cavia porcellus	Mammal	Cavia_porcellus	Guinea_Pig	Cavia_porcellus
ccapucinus_gene_ensembl	Cebus_imitator-1.0	Capuchin	Cebus capucinus imitator	Mammal	Cebus_capucinus	Capuchin	Cebus_capucinus
catys_gene_ensembl	Caty_1.0	Sooty mangabey	Cercocebus atys	Mammal	Cercocebus_atys	Sooty_mangabey	Cercocebus_atys
chyarkandensis_gene_ensembl	CEY_v1	Yarkand deer	Cervus hanglu yarkandensis	Mammal	Cervus_hanglu	Yarkand_deer	Cervus_hanglu_yarkandensis
cabingdonii_gene_ensembl	ASM359739v1	Abingdon island giant tortoise	Chelonoidis abingdonii	Reptile	Chelonoidis_abingdonii	Abingdon_island_giant_tortoise	Chelonoidis_abingdonii
clanigera_gene_ensembl	ChiLan1.0	Long-tailed chinchilla	Chinchilla lanigera	Bird	Chinchilla_lanigera	Long_tailed_chinchilla	Chinchilla_lanigera
csabaeus_gene_ensembl	ChlSab1.1	Vervet	Chlorocebus sabaeus	Mammal	Chlorocebus_sabaeus	Vervet	Chlorocebus_sabaeus
choffmanni_gene_ensembl	choHof1	Sloth	Choloepus hoffmanni	Mammal	Choloepus_hoffmanni	Sloth	Choloepus_hoffmanni
cpbellii_gene_ensembl	Chrysemys_picta_bellii-3.0.3	Painted turtle	Chrysemys picta bellii	Reptile	Chrysemys	Painted_turtle	Chrysemys_picta_bellii
cjaponica_gene_ensembl	Coturnix_japonica_2.0	Japanese quail	Coturnix japonica	Bird	Coturnix_japonica	Japanese_quail	Coturnix_japonica
cgchok1gshd_gene_ensembl	CHOK1GS_HDv1	Chinese hamster	Cricetulus griseus	Mammal	Cricetulus_griseus	Chinese_hamster	Cricetulus_griseus_chok1gshd
cporosus_gene_ensembl	CroPor_comp1	Australian saltwater crocodile	Crocodylus porosus	Reptile	Crocodylus_porosus	Australian_saltwater_crocodile	Crocodylus_porosus
dnovemcinctus_gene_ensembl	Dasnov3.0	Armadillo	Dasypus novemcinctus	Mammal	Dasypus_novemcinctus	Armadillo	Dasypus_novemcinctus
dleucas_gene_ensembl	ASM228892v3	Beluga whale	Delphinapterus leucas	Mammal	Delphinapterus_leucas	Beluga_whale	Delphinapterus_leucas
dordii_gene_ensembl	Dord_2.0	Kangaroo rat	Dipodomys ordii	Mammal	Dipodomys_ordii	Kangaroo_rat	Dipodomys_ordii
etelfairi_gene_ensembl	TENREC	Lesser hedgehog tenrec	Echinops telfairi	Mammal	Echinops_telfairi	Lesser_hedgehog_tenrec	Echinops_telfairi
eaasinus_gene_ensembl	ASM303372v1	Donkey	Equus asinus asinus	Mammal	Equus_asinus	Donkey	Equus_asinus_asinus
ecaballus_gene_ensembl	EquCab3.0	Horse	Equus caballus	Mammal	Equus_caballus	Horse	Equus_caballus
eeuropaeus_gene_ensembl	HEDGEHOG	Hedgehog	Erinaceus europaeus	Mammal	Erinaceus_europaeus	Hedgehog	Erinaceus_europaeus
fcatus_gene_ensembl	Felis_catus_9.0	Cat	Felis catus	Mammal	Felis_catus	Cat	Felis_catus
falbicollis_gene_ensembl	FicAlb1.5	Collared flycatcher	Ficedula albicollis	Bird	Ficedula_albicollis	Collared_flycatcher	Ficedula_albicollis
ggallus_gene_ensembl	GRCg6a	Chicken	Gallus gallus	Bird	Gallus_gallus	Chicken	Gallus_gallus_gca000002315v5
gfortis_gene_ensembl	GeoFor_1.0	Medium ground-finch	Geospiza fortis	Bird	Geospiza_fortis	Medium_ground_finch	Geospiza_fortis
gevgoodei_gene_ensembl	rGopEvg1_v1.p	Goodes thornscrub tortoise	Gopherus evgoodei	Reptile	Gopherus_agassizii	Goodes_thornscrub_tortoise	Gopherus_evgoodei
ggorilla_gene_ensembl	gorGor4	Gorilla	Gorilla gorilla gorilla	Mammal	Gorilla_gorilla	Gorilla	Gorilla_gorilla
hgfemale_gene_ensembl	HetGla_female_1.0	Naked mole-rat female	Heterocephalus glaber	Mammal	Heterocephalus_glaber	Naked_mole_rat_female	Heterocephalus_glaber_female
hsapiens_gene_ensembl	GRCh38	Human	Homo sapiens	Mammal	Homo_sapiens	Human	Homo_sapiens
itridecemlineatus_gene_ensembl	SpeTri2.0	Squirrel	Ictidomys tridecemlineatus	Mammal	Ictidomys_tridecemlineatus	Squirrel	Ictidomys_tridecemlineatus
jjaculus_gene_ensembl	JacJac1.0	Lesser Egyptian jerboa	Jaculus jaculus	Mammal	Jaculus_jaculus	Lesser_Egyptian_jerboa	Jaculus_jaculus
llaticaudata_gene_ensembl	latLat_1.0	Blue-ringed sea krait	Laticauda laticaudata	Reptile	Laticauda_laticaudata	Blue_ringed_sea_krait	Laticauda_laticaudata
lleishanense_gene_ensembl	ASM966780v1	Leishan spiny toad	Leptobrachium leishanense	Amphibian	Leptobrachium_leishanense	Leishan_spiny_toad	Leptobrachium_leishanense
lafricana_gene_ensembl	loxAfr3	Elephant	Loxodonta africana	Mammal	Loxodonta_africana	Elephant	Loxodonta_africana
mfascicularis_gene_ensembl	Macaca_fascicularis_6.0	Crab-eating macaque	Macaca fascicularis	Mammal	Macaca_fascicularis	Crab_eating_macaque	Macaca_fascicularis
mmulatta_gene_ensembl	Mmul_10	Macaque	Macaca mulatta	Mammal	Macaca_mulatta	Macaque	Macaca_mulatta
mnemestrina_gene_ensembl	Mnem_1.0	Pig-tailed macaque	Macaca nemestrina	Mammal	Macaca_nemestrina	Pig_tailed_macaque	Macaca_nemestrina
mleucophaeus_gene_ensembl	Mleu.le_1.0	Drill	Mandrillus leucophaeus	Mammal	Mandrillus_leucophaeus	Drill	Mandrillus_leucophaeus
mmmarmota_gene_ensembl	marMar2.1	Alpine marmot	Marmota marmota marmota	Mammal	Marmota_marmota	Alpine_marmot	Marmota_marmota_marmota
mgallopavo_gene_ensembl	Turkey_5.1	Turkey	Meleagris gallopavo	Bird	Meleagris_gallopavo	Turkey	Meleagris_gallopavo
mauratus_gene_ensembl	MesAur1.0	Golden Hamster	Mesocricetus auratus	Mammal	Mesocricetus_auratus	Golden_hamster	Mesocricetus_auratus
mmurinus_gene_ensembl	Mmur_3.0	Mouse Lemur	Microcebus murinus	Mammal	Microcebus_murinus	Mouse_Lemur	Microcebus_murinus
mochrogaster_gene_ensembl	MicOch1.0	Prairie vole	Microtus ochrogaster	Mammal	Microtus_ochrogaster	Prairie_vole	Microtus_ochrogaster
mdomestica_gene_ensembl	ASM229v1	Opossum	Monodelphis domestica	Mammal	Monodelphis_domestica	Opossum	Monodelphis_domestica
mmonoceros_gene_ensembl	NGI_Narwhal_1	Narwhal	Monodon monoceros	Mammal	Monodon_monoceros	Narwhal	Monodon_monoceros
mmoschiferus_gene_ensembl	MosMos_v2_BIUU_UCD	Siberian musk deer	Moschus moschiferus	Mammal	Moschus_moschiferus	Siberian_musk_deer	Moschus_moschiferus
mcaroli_gene_ensembl	CAROLI_EIJ_v1.1	Ryukyu mouse	Mus caroli	Mammal	Mus_caroli	Ryukyu_mouse	Mus_caroli
mmusculus_gene_ensembl	GRCm39	Mouse	Mus musculus	Mammal	Mus_musculus	Mouse	Mus_musculus
mpahari_gene_ensembl	PAHARI_EIJ_v1.1	Shrew mouse	Mus pahari	Mammal	Mus_pahari	Shrew_mouse	Mus_pahari
mspicilegus_gene_ensembl	MUSP714	Steppe mouse	Mus spicilegus	Mammal	Mus_spicilegus	Steppe_mouse	Mus_spicilegus
mspretus_gene_ensembl	SPRET_EiJ_v1	Algerian mouse	Mus spretus	Mammal	Mus_spretus	Algerian_mouse	Mus_spretus
mpfuro_gene_ensembl	MusPutFur1.0	Ferret	Mustela putorius furo	Mammal	Mustela_putorius	Ferret	Mustela_putorius_furo
mlucifugus_gene_ensembl	Myoluc2.0	Microbat	Myotis lucifugus	Mammal	Myotis_lucifugus	Microbat	Myotis_lucifugus
nnaja_gene_ensembl	Nana_v5	Indian cobra	Naja naja	Reptile	Naja_naja	Indian_cobra	Naja_naja
ngalili_gene_ensembl	S.galili_v1.0	Upper Galilee mountains blind mole rat	Nannospalax galili	Mammal	Nannospalax_galili	blind_mole_rat	Nannospalax_galili
nvison_gene_ensembl	NNQGG.v01	American mink	Neovison vison	Mammal	Neogale_vison	American_mink	Neovison_vison
nleucogenys_gene_ensembl	Nleu_3.0	Gibbon	Nomascus leucogenys	Mammal	Nomascus_leucogenys	Gibbon	Nomascus_leucogenys
neugenii_gene_ensembl	Meug_1.0	Wallaby	Notamacropus eugenii	Mammal	Notamacropus_eugenii	Wallaby	Notamacropus_eugenii
oprinceps_gene_ensembl	OchPri2.0-Ens	Pika	Ochotona princeps	Mammal	Ochotona_princeps	Pika	Ochotona_princeps
odegus_gene_ensembl	OctDeg1.0	Degu	Octodon degus	Mammal	Octodon_degus	Degu	Octodon_degus
oanatinus_gene_ensembl	mOrnAna1.p.v1	Platypus	Ornithorhynchus anatinus	Mammal	Ornithorhynchus_anatinus	Platypus	Ornithorhynchus_anatinus
ocuniculus_gene_ensembl	OryCun2.0	Rabbit	Oryctolagus cuniculus	Mammal	Oryctolagus_cuniculus	Rabbit	Oryctolagus_cuniculus
ogarnettii_gene_ensembl	OtoGar3	Bushbaby	Otolemur garnettii	Mammal	Otolemur_garnettii	Bushbaby	Otolemur_garnettii
oaries_gene_ensembl	Oar_v3.1	Sheep	Ovis aries	Mammal	Ovis_aries	Sheep	Ovis_aries
ppaniscus_gene_ensembl	panpan1.1	Bonobo	Pan paniscus	Mammal	Pan_paniscus	Bonobo	Pan_paniscus
ptroglodytes_gene_ensembl	Pan_tro_3.0	Chimpanzee	Pan troglodytes	Mammal	Pan_troglodytes	Chimpanzee	Pan_troglodytes
pleo_gene_ensembl	PanLeo1.0	Lion	Panthera leo	Mammal	Panthera_leo	Lion	Panthera_leo
ppardus_gene_ensembl	PanPar1.0	Leopard	Panthera pardus	Mammal	Panthera_pardus	Leopard	Panthera_pardus
ptaltaica_gene_ensembl	PanTig1.0	Tiger	Panthera tigris altaica	Mammal	Panthera_tigris	Tiger	Panthera_tigris_altaica
panubis_gene_ensembl	Panubis1.0	Olive baboon	Papio anubis	Mammal	Papio_anubis	Olive_baboon	Papio_anubis
pmajor_gene_ensembl	Parus_major1.1	Great Tit	Parus major	Bird	Parus_major	Great_Tit	Parus_major
psinensis_gene_ensembl	PelSin_1.0	Chinese softshell turtle	Pelodiscus sinensis	Reptile	Pelodiscus_sinensis	Chinese_softshell_turtle	Pelodiscus_sinensis
pmbairdii_gene_ensembl	HU_Pman_2.1	Northern American deer mouse	Peromyscus maniculatus bairdii	Mammal	Peromyscus_maniculatus	Northern_American_deer_mouse	Peromyscus_maniculatus_bairdii
pcinereus_gene_ensembl	phaCin_unsw_v4.1	Koala	Phascolarctos cinereus	Mammal	Phascolarctos_cinereus	Koala	Phascolarctos_cinereus
psinus_gene_ensembl	mPhoSin1.pri	Vaquita	Phocoena sinus	Mammal	Phocoena_sinus	Vaquita	Phocoena_sinus
pcatodon_gene_ensembl	ASM283717v2	Sperm whale	Physeter catodon	Mammal	Physeter_catodon	Sperm_whale	Physeter_catodon
pmuralis_gene_ensembl	PodMur_1.0	Common wall lizard	Podarcis muralis	Reptile	Podarcis_muralis	Common_wall_lizard	Podarcis_muralis
pabelii_gene_ensembl	Susie_PABv2	Sumatran orangutan	Pongo abelii	Mammal	Pongo_abelii	Sumatran_orangutan	Pongo_abelii
pcapensis_gene_ensembl	proCap1	Hyrax	Procavia capensis	Mammal	Procavia_capensis	Hyrax	Procavia_capensis
psimus_gene_ensembl	Prosim_1.0	Greater bamboo lemur	Prolemur simus	Mammal	Prolemur_simus	Greater_bamboo_lemur	Prolemur_simus
pcoquereli_gene_ensembl	Pcoq_1.0	Coquerels sifaka	Propithecus coquereli	Mammal	Propithecus_coquereli	Coquerels_sifaka	Propithecus_coquereli
ptextilis_gene_ensembl	EBS10Xv2-PRI	Eastern brown snake	Pseudonaja textilis	Reptile	Pseudonaja_textilis	Eastern_brown_snake	Pseudonaja_textilis
pvampyrus_gene_ensembl	pteVam1	Megabat	Pteropus vampyrus	Mammal	Pteropus_vampyrus	Megabat	Pteropus_vampyrus
rnorvegicus_gene_ensembl	mRatBN7.2	Rat	Rattus norvegicus	Mammal	Rattus_norvegicus	Rat	Rattus_norvegicus
rferrumequinum_gene_ensembl	mRhiFer1_v1.p	Greater horseshoe bat	Rhinolophus ferrumequinum	Mammal	Rhinolophus_ferrumequinum	Greater_horseshoe_bat	Rhinolophus_ferrumequinum
rbieti_gene_ensembl	ASM169854v1	Black snub-nosed monkey	Rhinopithecus bieti	Mammal	Rhinopithecus_bieti	Black_snub_nosed_monkey	Rhinopithecus_bieti
rroxellana_gene_ensembl	Rrox_v1	Golden snub-nosed monkey	Rhinopithecus roxellana	Mammal	Rhinopithecus_roxellana	Golden_snub_nosed_monkey	Rhinopithecus_roxellana
sbboliviensis_gene_ensembl	SaiBol1.0	Bolivian squirrel monkey	Saimiri boliviensis boliviensis	Mammal	Saimiri_boliviensis	Bolivian_squirrel_monkey	Saimiri_boliviensis_boliviensis
smerianae_gene_ensembl	HLtupMer3	Argentine black and white tegu	Salvator merianae	Reptile	Salvator_merianae	Argentine_black_and_white_tegu	Salvator_merianae
sharrisii_gene_ensembl	mSarHar1.11	Tasmanian devil	Sarcophilus harrisii	Mammal	Sarcophilus_harrisii	Tasmanian_devil	Sarcophilus_harrisii
svulgaris_gene_ensembl	mSciVul1.1	Eurasian red squirrel	Sciurus vulgaris	Mammal	Sciurus_vulgaris	Eurasian_red_squirrel	Sciurus_vulgaris
scanaria_gene_ensembl	SCA1	Common canary	Serinus canaria	Bird	Serinus_canaria	Common_canary	Serinus_canaria
saraneus_gene_ensembl	COMMON_SHREW1	Shrew	Sorex araneus	Mammal	Sorex_araneus	Shrew	Sorex_araneus
spunctatus_gene_ensembl	ASM311381v1	Tuatara	Sphenodon punctatus	Reptile	Sphenodon_punctatus	Tuatara	Sphenodon_punctatus
shabroptila_gene_ensembl	bStrHab1_v1.p	Kakapo	Strigops habroptila	Bird	Strigops_habroptila	Kakapo	Strigops_habroptila
scaustralis_gene_ensembl	ASM69896v1	African ostrich	Struthio camelus australis	Bird	Struthio_camelus	African_ostrich	Struthio_camelus_australis
sscrofa_gene_ensembl	Sscrofa11.1	Pig	Sus scrofa	Mammal	Sus_scrofa	Pig	Sus_scrofa
tguttata_gene_ensembl	bTaeGut1_v1.p	Zebra finch	Taeniopygia guttata	Bird	Taeniopygia_guttata	Zebra_finch	Taeniopygia_guttata
tctriunguis_gene_ensembl	T_m_triunguis-2.0	Three-toed box turtle	Terrapene carolina triunguis	Reptile	Terrapene_carolina	Three_toed_box_turtle	Terrapene_carolina_triunguis
tbelangeri_gene_ensembl	TREESHREW	Tree Shrew	Tupaia belangeri	Mammal	Tupaia_belangeri	Tree_Shrew	Tupaia_belangeri
ttruncatus_gene_ensembl	turTru1	Dolphin	Tursiops truncatus	Mammal	Tursiops_truncatus	Dolphin	Tursiops_truncatus
uparryii_gene_ensembl	ASM342692v1	Arctic ground squirrel	Urocitellus parryii	Mammal	Urocitellus_parryii	Arctic_ground_squirrel	Urocitellus_parryii
uamericanus_gene_ensembl	ASM334442v1	American black bear	Ursus americanus	Mammal	Ursus_americanus	American_black_bear	Ursus_americanus
umaritimus_gene_ensembl	UrsMar_1.0	Polar bear	Ursus maritimus	Mammal	Ursus_maritimus	Polar_bear	Ursus_maritimus
vpacos_gene_ensembl	vicPac1	Alpaca	Vicugna pacos	Mammal	Vicugna_pacos	Alpaca	Vicugna_pacos
vursinus_gene_ensembl	bare-nosed_wombat_genome_assembly	Common wombat	Vombatus ursinus	Mammal	Vombatus_ursinus	Common_wombat	Vombatus_ursinus
vvulpes_gene_ensembl	VulVul2.2	Red fox	Vulpes vulpes	Mammal	Vulpes_vulpes	Red_fox	Vulpes_vulpes
xtropicalis_gene_ensembl	Xenopus_tropicalis_v9.1	Tropical clawed frog	Xenopus tropicalis	Amphibian	Xenopus_tropicalis	Tropical_clawed_frog	Xenopus_tropicalis
